# Differential Analysis Reveals Isoform Switching Following Pneumococcal Vaccination

**DOI:** 10.1101/2025.03.09.642237

**Authors:** Yeokyoung (Anne) Kil, Lior Pachter

## Abstract

Advances in RNA-sequencing (RNA-seq) technology have enabled scalable and accessible transcriptomics studies. Longitudinal RNA sequencing studies have been used to track gene expression over time, revealing biological pathways and expression patterns. Traditional approaches for such studies rely on pairwise comparisons or linear regression models, but these methods face challenges when dealing with many time points or modeling complex, non-linear expression patterns. Spline regression offers a robust alternative by efficiently capturing temporal patterns. In this study, we apply spline regression to analyze longitudinal RNA-seq data and demonstrate its advantages in isoform-level differential expression analysis. By modeling transcript-level expression, our method captures isoform switching events that can be obscured in traditional gene-level analyses.
