## Supplementary Result 6 for "Differential Analysis Reveals Isoform Switching Following Pneumococcal Vaccination"

### Sheet: Supplementary_Result_6
The following Excel file contains Supplementary Result 6, which consists of two sheets:
* all kallisto parameters and calls for the hourly series
* and all kallisto parameters and calls for the daily series.
This accompanies the manuscript titled "Differential Analysis Reveals Isoform Switching Following Pneumococcal Vaccination" by Kil and Pachter (2025).

### Sheet: Hourly_kallisto
sample	n_targets	n_bootstraps	n_processed	n_pseudoaligned	n_unique	p_pseudoaligned	p_unique	kallisto_version	index_version	start_time	call
SRR6493267	206723	100	62292441	25802420	18042776	41.4	29	0.50.1	13	Wed Jun 26 14:49:35 2024	kallisto quant -i index.idx -o results/SRR6493267 -t 8 -b 100 SRR6493267_1.fastq.gz SRR6493267_2.fastq.gz
SRR6493268	206723	100	70371453	31918382	21647640	45.4	30.8	0.50.1	13	Wed Jun 26 15:10:15 2024	kallisto quant -i index.idx -o results/SRR6493268 -t 8 -b 100 SRR6493268_1.fastq.gz SRR6493268_2.fastq.gz
SRR6493269	206723	100	64761262	34275795	23078796	52.9	35.6	0.50.1	13	Wed Jun 26 15:33:31 2024	kallisto quant -i index.idx -o results/SRR6493269 -t 8 -b 100 SRR6493269_1.fastq.gz SRR6493269_2.fastq.gz
SRR6493270	206723	100	66820145	32209843	21094865	48.2	31.6	0.50.1	13	Wed Jun 26 15:48:51 2024	kallisto quant -i index.idx -o results/SRR6493270 -t 8 -b 100 SRR6493270_1.fastq.gz SRR6493270_2.fastq.gz
SRR6493271	206723	100	76757258	40124822	26292955	52.3	34.3	0.50.1	13	Wed Jun 26 16:05:39 2024	kallisto quant -i index.idx -o results/SRR6493271 -t 8 -b 100 SRR6493271_1.fastq.gz SRR6493271_2.fastq.gz
SRR6493272	206723	100	60222489	28755786	19398545	47.7	32.2	0.50.1	13	Wed Jun 26 16:23:39 2024	kallisto quant -i index.idx -o results/SRR6493272 -t 8 -b 100 SRR6493272_1.fastq.gz SRR6493272_2.fastq.gz
SRR6493273	206723	100	65377802	32804329	20167047	50.2	30.8	0.50.1	13	Wed Jun 26 16:46:29 2024	kallisto quant -i index.idx -o results/SRR6493273 -t 8 -b 100 SRR6493273_1.fastq.gz SRR6493273_2.fastq.gz
SRR6493274	206723	100	65633644	29999682	19606142	45.7	29.9	0.50.1	13	Wed Jun 26 17:03:25 2024	kallisto quant -i index.idx -o results/SRR6493274 -t 8 -b 100 SRR6493274_1.fastq.gz SRR6493274_2.fastq.gz
SRR6493276	206723	100	77019794	32725022	22804002	42.5	29.6	0.50.1	13	Wed Jun 26 17:19:42 2024	kallisto quant -i index.idx -o results/SRR6493276 -t 8 -b 100 SRR6493276_1.fastq.gz SRR6493276_2.fastq.gz
SRR6493277	206723	100	69547407	10339031	6341898	14.9	9.1	0.50.1	13	Wed Jun 26 17:38:51 2024	kallisto quant -i index.idx -o results/SRR6493277 -t 8 -b 100 SRR6493277_1.fastq.gz SRR6493277_2.fastq.gz
SRR6493278	206723	100	64365409	19516280	14236408	30.3	22.1	0.50.1	13	Wed Jun 26 18:07:14 2024	kallisto quant -i index.idx -o results/SRR6493278 -t 8 -b 100 SRR6493278_1.fastq.gz SRR6493278_2.fastq.gz
SRR6493279	206723	100	54784380	21700133	16445845	39.6	30	0.50.1	13	Wed Jun 26 18:24:59 2024	kallisto quant -i index.idx -o results/SRR6493279 -t 8 -b 100 SRR6493279_1.fastq.gz SRR6493279_2.fastq.gz
SRR6493280	206723	100	73422687	27332745	19764289	37.2	26.9	0.50.1	13	Wed Jun 26 20:37:52 2024	kallisto quant -i index.idx -o results/SRR6493280 -t 8 -b 100 SRR6493280_1.fastq.gz SRR6493280_2.fastq.gz
SRR6493281	206723	100	71988625	27083292	19557577	37.6	27.2	0.50.1	13	Wed Jun 26 20:55:22 2024	kallisto quant -i index.idx -o results/SRR6493281 -t 8 -b 100 SRR6493281_1.fastq.gz SRR6493281_2.fastq.gz
SRR6493282	206723	100	62754505	26966522	21250669	43	33.9	0.50.1	13	Wed Jun 26 21:13:10 2024	kallisto quant -i index.idx -o results/SRR6493282 -t 8 -b 100 SRR6493282_1.fastq.gz SRR6493282_2.fastq.gz
SRR6493283	206723	100	63708506	26564562	20460266	41.7	32.1	0.50.1	13	Wed Jun 26 21:27:48 2024	kallisto quant -i index.idx -o results/SRR6493283 -t 8 -b 100 SRR6493283_1.fastq.gz SRR6493283_2.fastq.gz
SRR6493284	206723	100	69266239	28745227	22341206	41.5	32.3	0.50.1	13	Wed Jun 26 21:43:19 2024	kallisto quant -i index.idx -o results/SRR6493284 -t 8 -b 100 SRR6493284_1.fastq.gz SRR6493284_2.fastq.gz
SRR6493285	206723	100	66928992	28819574	22328471	43.1	33.4	0.50.1	13	Wed Jun 26 21:58:13 2024	kallisto quant -i index.idx -o results/SRR6493285 -t 8 -b 100 SRR6493285_1.fastq.gz SRR6493285_2.fastq.gz
SRR6493286	206723	100	60701250	25753394	19786711	42.4	32.6	0.50.1	13	Wed Jun 26 22:13:38 2024	kallisto quant -i index.idx -o results/SRR6493286 -t 8 -b 100 SRR6493286_1.fastq.gz SRR6493286_2.fastq.gz
SRR6493287	206723	100	64348679	29571095	21220672	46	33	0.50.1	13	Wed Jun 26 22:27:35 2024	kallisto quant -i index.idx -o results/SRR6493287 -t 8 -b 100 SRR6493287_1.fastq.gz SRR6493287_2.fastq.gz
SRR6493297	206723	100	22178800	7567251	4867830	34.1	21.9	0.50.1	13	Wed Jun 26 22:43:10 2024	kallisto quant -i index.idx -o results/SRR6493297 -t 8 -b 100 SRR6493297_1.fastq.gz SRR6493297_2.fastq.gz
SRR6493298	206723	100	26588055	10245537	6212678	38.5	23.4	0.50.1	13	Wed Jun 26 22:48:37 2024	kallisto quant -i index.idx -o results/SRR6493298 -t 8 -b 100 SRR6493298_1.fastq.gz SRR6493298_2.fastq.gz
SRR6493299	206723	100	62309413	28022827	18891017	45	30.3	0.50.1	13	Wed Jun 26 22:55:14 2024	kallisto quant -i index.idx -o results/SRR6493299 -t 8 -b 100 SRR6493299_1.fastq.gz SRR6493299_2.fastq.gz
SRR6493300	206723	100	70508716	28956096	17329014	41.1	24.6	0.50.1	13	Wed Jun 26 23:11:23 2024	kallisto quant -i index.idx -o results/SRR6493300 -t 8 -b 100 SRR6493300_1.fastq.gz SRR6493300_2.fastq.gz
SRR6493301	206723	100	60982932	23956051	15382463	39.3	25.2	0.50.1	13	Wed Jun 26 23:29:24 2024	kallisto quant -i index.idx -o results/SRR6493301 -t 8 -b 100 SRR6493301_1.fastq.gz SRR6493301_2.fastq.gz
SRR6493302	206723	100	64572722	22683514	15650813	35.1	24.2	0.50.1	13	Wed Jun 26 23:43:20 2024	kallisto quant -i index.idx -o results/SRR6493302 -t 8 -b 100 SRR6493302_1.fastq.gz SRR6493302_2.fastq.gz
SRR6493303	206723	100	63327839	23076901	14992886	36.4	23.7	0.50.1	13	Wed Jun 26 23:57:39 2024	kallisto quant -i index.idx -o results/SRR6493303 -t 8 -b 100 SRR6493303_1.fastq.gz SRR6493303_2.fastq.gz
SRR6493304	206723	100	19660808	1238594	850262	6.3	4.3	0.50.1	13	Thu Jun 27 00:11:57 2024	kallisto quant -i index.idx -o results/SRR6493304 -t 8 -b 100 SRR6493304_1.fastq.gz SRR6493304_2.fastq.gz
SRR6493305	206723	100	20726824	7613854	4973081	36.7	24	0.50.1	13	Thu Jun 27 00:17:42 2024	kallisto quant -i index.idx -o results/SRR6493305 -t 8 -b 100 SRR6493305_1.fastq.gz SRR6493305_2.fastq.gz
SRR6493306	206723	100	22687996	10553967	6266828	46.5	27.6	0.50.1	13	Thu Jun 27 00:22:39 2024	kallisto quant -i index.idx -o results/SRR6493306 -t 8 -b 100 SRR6493306_1.fastq.gz SRR6493306_2.fastq.gz
SRR6493307	206723	100	16214547	6545954	4453190	40.4	27.5	0.50.1	13	Thu Jun 27 00:27:44 2024	kallisto quant -i index.idx -o results/SRR6493307 -t 8 -b 100 SRR6493307_1.fastq.gz SRR6493307_2.fastq.gz
SRR6493308	206723	100	54829557	15351695	10994857	28	20.1	0.50.1	13	Thu Jun 27 00:31:43 2024	kallisto quant -i index.idx -o results/SRR6493308 -t 8 -b 100 SRR6493308_1.fastq.gz SRR6493308_2.fastq.gz
SRR6493309	206723	100	60013257	29319834	20241814	48.9	33.7	0.50.1	13	Thu Jun 27 00:46:29 2024	kallisto quant -i index.idx -o results/SRR6493309 -t 8 -b 100 SRR6493309_1.fastq.gz SRR6493309_2.fastq.gz
SRR6493310	206723	100	78400461	29945675	23059577	38.2	29.4	0.50.1	13	Thu Jun 27 00:59:13 2024	kallisto quant -i index.idx -o results/SRR6493310 -t 8 -b 100 SRR6493310_1.fastq.gz SRR6493310_2.fastq.gz
SRR6493311	206723	100	67944658	27806672	20878252	40.9	30.7	0.50.1	13	Thu Jun 27 07:55:14 2024	kallisto quant -i index.idx -o results/SRR6493311 -t 8 -b 100 SRR6493311_1.fastq.gz SRR6493311_2.fastq.gz
SRR6493312	206723	100	22963022	8128656	5390509	35.4	23.5	0.50.1	13	Thu Jun 27 08:08:49 2024	kallisto quant -i index.idx -o results/SRR6493312 -t 8 -b 100 SRR6493312_1.fastq.gz SRR6493312_2.fastq.gz
SRR6493313	206723	100	60115247	12109161	8652360	20.1	14.4	0.50.1	13	Thu Jun 27 08:14:01 2024	kallisto quant -i index.idx -o results/SRR6493313 -t 8 -b 100 SRR6493313_1.fastq.gz SRR6493313_2.fastq.gz
SRR6493314	206723	100	69584051	20973388	15639145	30.1	22.5	0.50.1	13	Thu Jun 27 08:29:18 2024	kallisto quant -i index.idx -o results/SRR6493314 -t 8 -b 100 SRR6493314_1.fastq.gz SRR6493314_2.fastq.gz
SRR6493315	206723	100	56942135	16706664	12629003	29.3	22.2	0.50.1	13	Thu Jun 27 08:43:59 2024	kallisto quant -i index.idx -o results/SRR6493315 -t 8 -b 100 SRR6493315_1.fastq.gz SRR6493315_2.fastq.gz
SRR6493316	206723	100	74406012	25353287	18983561	34.1	25.5	0.50.1	13	Thu Jun 27 09:00:27 2024	kallisto quant -i index.idx -o results/SRR6493316 -t 8 -b 100 SRR6493316_1.fastq.gz SRR6493316_2.fastq.gz

### Sheet: Daily_kallisto
sample	n_targets	n_bootstraps	n_processed	n_pseudoaligned	n_unique	p_pseudoaligned	p_unique	kallisto_version	index_version	start_time	call
SRR6493317	206723	100	17756372	7991358	5157480	45	29	0.50.1	13	Tue Jul 30 16:59:34 2024	kallisto quant -i index.idx -o results/SRR6493317 -t 8 -b 100 SRR6493317_1.fastq.gz SRR6493317_2.fastq.gz
SRR6493318	206723	100	21503543	8820263	5488441	41	25.5	0.50.1	13	Tue Jul 30 17:04:33 2024	kallisto quant -i index.idx -o results/SRR6493318 -t 8 -b 100 SRR6493318_1.fastq.gz SRR6493318_2.fastq.gz
SRR6493319	206723	100	23517686	12219077	8310793	52	35.3	0.50.1	13	Tue Jul 30 17:10:02 2024	kallisto quant -i index.idx -o results/SRR6493319 -t 8 -b 100 SRR6493319_1.fastq.gz SRR6493319_2.fastq.gz
SRR6493320	206723	100	19312901	4974641	2968461	25.8	15.4	0.50.1	13	Tue Jul 30 17:16:48 2024	kallisto quant -i index.idx -o results/SRR6493320 -t 8 -b 100 SRR6493320_1.fastq.gz SRR6493320_2.fastq.gz
SRR6493322	206723	100	26258295	6648647	4055633	25.3	15.4	0.50.1	13	Tue Jul 30 17:22:54 2024	kallisto quant -i index.idx -o results/SRR6493322 -t 8 -b 100 SRR6493322_1.fastq.gz SRR6493322_2.fastq.gz
SRR6493323	206723	100	18295750	6865809	4384462	37.5	24	0.50.1	13	Tue Jul 30 17:31:23 2024	kallisto quant -i index.idx -o results/SRR6493323 -t 8 -b 100 SRR6493323_1.fastq.gz SRR6493323_2.fastq.gz
SRR6493324	206723	100	19657417	8580207	5077207	43.6	25.8	0.50.1	13	Tue Jul 30 17:35:57 2024	kallisto quant -i index.idx -o results/SRR6493324 -t 8 -b 100 SRR6493324_1.fastq.gz SRR6493324_2.fastq.gz
SRR6493325	206723	100	18456460	2902501	1790853	15.7	9.7	0.50.1	13	Tue Jul 30 17:40:49 2024	kallisto quant -i index.idx -o results/SRR6493325 -t 8 -b 100 SRR6493325_1.fastq.gz SRR6493325_2.fastq.gz
SRR6493326	206723	100	27592599	10862313	6610106	39.4	24	0.50.1	13	Tue Jul 30 17:46:46 2024	kallisto quant -i index.idx -o results/SRR6493326 -t 8 -b 100 SRR6493326_1.fastq.gz SRR6493326_2.fastq.gz
SRR6493327	206723	100	24265094	5814208	3455643	24	14.2	0.50.1	13	Wed Jul 31 10:44:22 2024	kallisto quant -i index.idx -o results/SRR6493327 -t 8 -b 100 SRR6493327_1.fastq.gz SRR6493327_2.fastq.gz
SRR6493328	206723	100	18404228	7551311	4801558	41	26.1	0.50.1	13	Wed Jul 31 10:50:59 2024	kallisto quant -i index.idx -o results/SRR6493328 -t 8 -b 100 SRR6493328_1.fastq.gz SRR6493328_2.fastq.gz
SRR6493329	206723	100	79361735	24995565	15794003	31.5	19.9	0.50.1	13	Wed Jul 31 10:55:13 2024	kallisto quant -i index.idx -o results/SRR6493329 -t 8 -b 100 SRR6493329_1.fastq.gz SRR6493329_2.fastq.gz
SRR6493330	206723	100	63782931	29701600	19089305	46.6	29.9	0.50.1	13	Wed Jul 31 11:12:51 2024	kallisto quant -i index.idx -o results/SRR6493330 -t 8 -b 100 SRR6493330_1.fastq.gz SRR6493330_2.fastq.gz
SRR6493331	206723	100	69380802	17004909	11560943	24.5	16.7	0.50.1	13	Wed Jul 31 11:26:48 2024	kallisto quant -i index.idx -o results/SRR6493331 -t 8 -b 100 SRR6493331_1.fastq.gz SRR6493331_2.fastq.gz
SRR6493332	206723	100	21769418	7274292	4423892	33.4	20.3	0.50.1	13	Wed Jul 31 11:46:00 2024	kallisto quant -i index.idx -o results/SRR6493332 -t 8 -b 100 SRR6493332_1.fastq.gz SRR6493332_2.fastq.gz
SRR6493333	206723	100	58089775	7987470	6034719	13.8	10.4	0.50.1	13	Wed Jul 31 11:52:07 2024	kallisto quant -i index.idx -o results/SRR6493333 -t 8 -b 100 SRR6493333_1.fastq.gz SRR6493333_2.fastq.gz
SRR6493334	206723	100	57869046	25373453	17275428	43.8	29.9	0.50.1	13	Wed Jul 31 12:07:16 2024	kallisto quant -i index.idx -o results/SRR6493334 -t 8 -b 100 SRR6493334_1.fastq.gz SRR6493334_2.fastq.gz
SRR6493335	206723	100	60568819	26524802	17778003	43.8	29.4	0.50.1	13	Wed Jul 31 12:20:48 2024	kallisto quant -i index.idx -o results/SRR6493335 -t 8 -b 100 SRR6493335_1.fastq.gz SRR6493335_2.fastq.gz
SRR6493336	206723	100	65786282	25964089	17347166	39.5	26.4	0.50.1	13	Wed Jul 31 12:34:56 2024	kallisto quant -i index.idx -o results/SRR6493336 -t 8 -b 100 SRR6493336_1.fastq.gz SRR6493336_2.fastq.gz
SRR6493337	206723	100	68691179	35059063	24910892	51	36.3	0.50.1	13	Wed Jul 31 12:48:26 2024	kallisto quant -i index.idx -o results/SRR6493337 -t 8 -b 100 SRR6493337_1.fastq.gz SRR6493337_2.fastq.gz
SRR6493338	206723	100	61435473	35194690	22135815	57.3	36	0.50.1	13	Wed Jul 31 13:02:35 2024	kallisto quant -i index.idx -o results/SRR6493338 -t 8 -b 100 SRR6493338_1.fastq.gz SRR6493338_2.fastq.gz
SRR6493339	206723	100	28447693	11836609	5408661	41.6	19	0.50.1	13	Wed Jul 31 13:17:32 2024	kallisto quant -i index.idx -o results/SRR6493339 -t 8 -b 100 SRR6493339_1.fastq.gz SRR6493339_2.fastq.gz
SRR6493340	206723	100	21604995	11912664	7092766	55.1	32.8	0.50.1	13	Wed Jul 31 13:33:02 2024	kallisto quant -i index.idx -o results/SRR6493340 -t 8 -b 100 SRR6493340_1.fastq.gz SRR6493340_2.fastq.gz
SRR6493341	206723	100	75810115	19730481	13080576	26	17.3	0.50.1	13	Wed Jul 31 13:39:27 2024	kallisto quant -i index.idx -o results/SRR6493341 -t 8 -b 100 SRR6493341_1.fastq.gz SRR6493341_2.fastq.gz
SRR6493342	206723	100	68758352	21295305	13275998	31	19.3	0.50.1	13	Wed Jul 31 13:58:43 2024	kallisto quant -i index.idx -o results/SRR6493342 -t 8 -b 100 SRR6493342_1.fastq.gz SRR6493342_2.fastq.gz
SRR6493343	206723	100	71709779	37197041	22109148	51.9	30.8	0.50.1	13	Wed Jul 31 14:19:46 2024	kallisto quant -i index.idx -o results/SRR6493343 -t 8 -b 100 SRR6493343_1.fastq.gz SRR6493343_2.fastq.gz
SRR6493344	206723	100	61282445	15269470	9667594	24.9	15.8	0.50.1	13	Wed Jul 31 14:34:30 2024	kallisto quant -i index.idx -o results/SRR6493344 -t 8 -b 100 SRR6493344_1.fastq.gz SRR6493344_2.fastq.gz
SRR6493345	206723	100	81298879	12589401	7977906	15.5	9.8	0.50.1	13	Wed Jul 31 14:56:18 2024	kallisto quant -i index.idx -o results/SRR6493345 -t 8 -b 100 SRR6493345_1.fastq.gz SRR6493345_2.fastq.gz
SRR6493346	206723	100	70519560	11907329	7455580	16.9	10.6	0.50.1	13	Wed Jul 31 15:18:50 2024	kallisto quant -i index.idx -o results/SRR6493346 -t 8 -b 100 SRR6493346_1.fastq.gz SRR6493346_2.fastq.gz
SRR6493347	206723	100	67164638	24609944	17657302	36.6	26.3	0.50.1	13	Wed Jul 31 15:37:44 2024	kallisto quant -i index.idx -o results/SRR6493347 -t 8 -b 100 SRR6493347_1.fastq.gz SRR6493347_2.fastq.gz
